# High-throughput genotyping of a full voltage-gated sodium channel gene via genomic DNA using target capture sequencing and analytical pipeline MoNaS to discover novel insecticide resistance mutations

**DOI:** 10.1101/564609

**Authors:** Kentaro Itokawa, Koji Yatsu, Tsuyoshi Sekizuka, Yoshihide Maekawa, Osamu Komagata, Masaaki Sugiura, Tomonori Sasaki, Takashi Tomita, Makoto Kuroda, Kyoko Sawabe, Shinji Kasai

## Abstract

In insects, voltage-gated sodium channel (VGSC) is the primary target site of pyrethroid insecticides. Various amino acid substitutions in the VGSC protein, which are selected under insecticide pressure, are known to confer insecticide resistance. In the genome, the *VGSC* gene consists of more than 30 exons sparsely distributed across a large genomic region, which often exceeds 100 kbp. Due to this complex genomic structure of *VGSC* gene, it is often challenging to genotype full coding nucleotide sequences (CDSs) of *VGSC* from individual genomic DNA (gDNA). In this study, we designed biotinylated oligonucleotide probes from annotated CDSs of *VGSC* of Asian tiger mosquito, *Aedes albopictus*. The probe set effectively concentrated (>80,000-fold) all targeted regions of gene *VGSC* from pooled barcoded Illumina libraries each constructed from individual *A. albopictus* gDNAs. The probe set also captured all homologous *VGSC* CDSs except some tiny exons from the gDNA of other Culicinae mosquitos, *A. aegypti* and *Culex pipiens* complex, with comparable efficiency as a result of the high nucleotide-level conservation of *VGSC*. To enhance efficiency of the downstream bioinformatic process, we developed an automated pipeline to genotype *VGSC* after capture sequencing—MoNaS (<u>Mo</u>squito Na^+^ channel mutation <u>S</u>earch)—which calls amino acid substitutions and compares those to known resistance mutations. The proposed method and our bioinformatic tool should facilitate the discovery of novel amino acid variants conferring insecticide resistance on VGSC and population genetics studies on resistance alleles (with respect to the origin, selection, and migration etc.) in both clinically and agriculturally important insect pests.
