## Supplementary material for "High-throughput genotyping of a full voltage-gated sodium channel gene via genomic DNA using target capture sequencing and analytical pipeline MoNaS to discover novel insecticide resistance mutations": Table S1

Scaffold	start_old	end_old	start_new	end_new	exon	issame	issame	status	len
JXUM01S000562	327370	327445	327298	327445	Exon1	0	1	unchanged	147
JXUM01S000562	338137	338170	338137	338170	Exon2	1	1	unchanged	33
JXUM01S000562	366624	366780	366624	366780	Exon3	1	1	unchanged	156
JXUM01S000562	395152	395358	395152	395358	Exon4	1	1	unchanged	206
JXUM01S000562	415260	415389	415260	415389	Exon5	1	1	unchanged	129
JXUM01S000562	444760	444852	444760	444852	Exon6	1	1	unchanged	92
JXUM01S000562	444994	445207	444994	445207	Exon7	1	1	unchanged	213
JXUM01S000562	445278	445339	445278	445339	Exon8	1	1	unchanged	61
JXUM01S000562	445424	445569	445424	445569	Exon9	1	1	unchanged	145
JXUM01S000562	445829	445994	445829	445994	Exon10	1	1	unchanged	165
JXUM01S000562	464294	464570	464294	464570	Exon11	1	1	unchanged	276
JXUM01S000562	492226	492289	492226	492289	Exon12	1	1	unchanged	63
JXUM01S000562	492425	492573	492425	492609	Exon13	1	0	extended	184
JXUM01S000562	493499	493702	493499	493702	Exon14	1	1	unchanged	203
JXUM01S000562	510548	510648	510548	510648	Exon15	1	1	unchanged	100
JXUM01S000562	510705	510774	510705	510774	Exon16	1	1	unchanged	69
JXUM01S000562			511113	511158	Exon16.5	0	0	added	45
JXUM01S000562	527684	527962	527684	527962	Exon17	1	1	unchanged	278
JXUM01S000562	528058	528232	528058	528232	Exon18	1	1	unchanged	174
JXUM01S000562	529934	530097	Exon19c	0	0	added	163
JXUM01S000562	530776	530939	530776	530939	Exon19d	1	1	unchanged	163
JXUM01S000562	547516	547704	547516	547704	Exon20	1	1	unchanged	188
JXUM01S000562	547786	547994	547786	548033	Exon21	1	0	extended	247
JXUM01S000562	556006	556191	555976	556191	Exon22	0	1	extended	215
JXUM01S000562	564714	564856	564636	564856	Exon23	0	1	extended	220
JXUM01S000562	564922	565188	564922	565188	Exon24	1	1	unchanged	266
JXUM01S000562	565252	565426	565252	565426	Exon25	1	1	unchanged	174
JXUM01S000562			574410	574533	Exon26k	0	0	added	123
JXUM01S000562	576215	576338	576215	576338	Exon26l	1	1	unchanged	123
JXUM01S000562	592631	592754	592631	592754	Exon27	1	1	unchanged	123
JXUM01S000562	592818	593013	592818	593013	Exon28	1	1	unchanged	195
JXUM01S000562	593096	593342	593096	593342	Exon29	1	1	unchanged	246
JXUM01S000562	593415	593686	593415	593686	Exon30	1	1	unchanged	271
JXUM01S000562	605118	605423	605118	605423	Exon31	1	1	unchanged	305
JXUM01S000562	605487	606483	605487	606483	Exon32	1	1	unchanged	996
