## Supplementary material for "High-throughput genotyping of a full voltage-gated sodium channel gene via genomic DNA using target capture sequencing and analytical pipeline MoNaS to discover novel insecticide resistance mutations": Table S1

JXUM01S000562	327255	327374	CAGGCCTTGGAAATCTGAGGCTCTCATTGTTGGCCATATAGACAATGACCGAAGACTCCGATTCGATATCTGAGGAAGAACGTAGTTTGTTCCGTCCTTTCACCCGTGAATCATTAGCAG
JXUM01S000562	327291	327410	TATAGACAATGACCGAAGACTCCGATTCGATATCTGAGGAAGAACGTAGTTTGTTCCGTCCTTTCACCCGTGAATCATTAGCAGCAATCGAGAGACGCATCGCCGATGCCGAAGCAAAAC
JXUM01S000562	327327	327446	AGGAAGAACGTAGTTTGTTCCGTCCTTTCACCCGTGAATCATTAGCAGCAATCGAGAGACGCATCGCCGATGCCGAAGCAAAACAGCGCGAATTGGAAAAGAAGCGAGCCGAGGGGGAGG
JXUM01S000562	338090	338209	CAATCGCAGTAAAACTAACTCGCACAATGTAATACATTTTGTTCACAGACTGGTTTTGGTCGGAAGAAAAAGAAAAAAGAAGTAAGATTTCCAACTGTTCTTTCTATCGTTCATTTTGTT
JXUM01S000562	338101	338220	AAACTAACTCGCACAATGTAATACATTTTGTTCACAGACTGGTTTTGGTCGGAAGAAAAAGAAAAAAGAAGTAAGATTTCCAACTGTTCTTTCTATCGTTCATTTTGTTTTCACCACTCA
JXUM01S000562	366609	366728	TTTCTTTCCCAATCAGATACGCTACGACGATGAAGATGAGGATGAAGGTCCACAGCCGGACTCCACACTCGAGCAGGGAGTGCCAATCCCGGTTCGAATGCAGGGCAGCTTCCCTCCGGA
JXUM01S000562	366641	366760	AAGATGAGGATGAAGGTCCACAGCCGGACTCCACACTCGAGCAGGGAGTGCCAATCCCGGTTCGAATGCAGGGCAGCTTCCCTCCGGAATTGGCCTCCACGCCTCTCGAGGATATCGACA
JXUM01S000562	366673	366792	ACACTCGAGCAGGGAGTGCCAATCCCGGTTCGAATGCAGGGCAGCTTCCCTCCGGAATTGGCCTCCACGCCTCTCGAGGATATCGACAGCTATTACGCGAATCAGAGGGTAAGTTTTTCA
JXUM01S000562	378660	378779	TTGGATCTATAAGCACGCAGCCAAGACTTATTATGACGCCAACAATCGAACTACCAGTATGGAACTACAACCGAACGATCGAGTGCTGATGCGTAATTTGGTGCCACAGAACAAACTATC
JXUM01S000562	378720	378839	GGAACTACAACCGAACGATCGAGTGCTGATGCGTAATTTGGTGCCACAGAACAAACTATCGGCGATGTTTCATCCGGAACCGGTCACAGTACGTTCCAAAGCCGGAAACAGTGTTGTAGT
JXUM01S000562	378780	378899	GGCGATGTTTCATCCGGAACCGGTCACAGTACGTTCCAAAGCCGGAAACAGTGTTGTAGTGGAGACTGCTGAAGGGAAACAATACCGAAGAAACTCGTCGCATTTGAAGAAACTGCCTGA
JXUM01S000562	378840	378959	GGAGACTGCTGAAGGGAAACAATACCGAAGAAACTCGTCGCATTTGAAGAAACTGCCTGACTGTGAAGAAATCGAAGGATCTCGAGTGCAGGACGAAACCTCTGATGCGGAGTGGATTAC
JXUM01S000562	378900	379019	CTGTGAAGAAATCGAAGGATCTCGAGTGCAGGACGAAACCTCTGATGCGGAGTGGATTACGCCGTCGTCGACAACCAGAATTTCGTCCAGTACTCCGGCATCTGTCTCTGGTACAAGTGT
JXUM01S000562	378960	379079	GCCGTCGTCGACAACCAGAATTTCGTCCAGTACTCCGGCATCTGTCTCTGGTACAAGTGTGCAAGCGAATGGATGTGGGAGACCAAAAAGAGAAGTGAAGCGTCCGCTTCGTTTCGAGGA
JXUM01S000562	379020	379139	GCAAGCGAATGGATGTGGGAGACCAAAAAGAGAAGTGAAGCGTCCGCTTCGTTTCGAGGACTATGAATTGAACTAAAAGTTGGGATAAACCTGAGTAAACTATTAATCGACAGAAAAGGG
JXUM01S000562	379080	379196	CTATGAATTGAACTAAAAGTTGGGATAAACCTGAGTAAACTATTAATCGACAGAAAAGGGGGGATGTTATATTGATGAATAAATATACTGGCAGCCCTGTATGGAAAGCAGAGGAGG
JXUM01S000562	395152	395271	GACATTCGTAGTAGTTAGTAAAGGAAAAGATATTTTTCGTTTCTCCGCAACCAATGCATTATATGTACTCGATCCGTTCAATCCTATACGTCGCGTAGCTATTTATATTTTAGTACATCC
JXUM01S000562	395196	395315	CCGCAACCAATGCATTATATGTACTCGATCCGTTCAATCCTATACGTCGCGTAGCTATTTATATTTTAGTACATCCACTGTTTTCATTTTTTATAATAACAACCATTCTTACCAATTGTA
JXUM01S000562	395240	395358	CGTCGCGTAGCTATTTATATTTTAGTACATCCACTGTTTTCATTTTTTATAATAACAACCATTCTTACCAATTGTATATTGATGATCATGCCTAGCACGCCGACCGTCGAATCTACCGA
JXUM01S000562	415231	415350	TCTTCGAACTATGTAATCAACACAACTCAGGGTGATATTCACCGGCATCTACACGTTCGAATCAGCTGTAAAAGTGATGGCGCGAGGTTTCATATTACAACCGTTTACTTATCTTAGAGA
JXUM01S000562	415265	415384	ATATTCACCGGCATCTACACGTTCGAATCAGCTGTAAAAGTGATGGCGCGAGGTTTCATATTACAACCGTTTACTTATCTTAGAGATGCATGGAATTGGTTGGACTTCGTAGTAATAGCA
JXUM01S000562	415299	415418	TAAAAGTGATGGCGCGAGGTTTCATATTACAACCGTTTACTTATCTTAGAGATGCATGGAATTGGTTGGACTTCGTAGTAATAGCATTAGCGTGAGTTTTCCAAATATTTACTCTCCTAT
JXUM01S000562	444762	444881	TATGTAACTATGGGTATAGATTTGGGTAATCTCGCTGCATTGAGAACATTCAGGGTACTACGAGCTCTCAAAACAGTGGCCATCGTTCCAGGTGAGTATCCTCAGGGACTTCAAACCGTG
JXUM01S000562	444821	444940	ACGAGCTCTCAAAACAGTGGCCATCGTTCCAGGTGAGTATCCTCAGGGACTTCAAACCGTGAATTTCAAAGCAGGAGGCGCCGGCAACGCTTCCATTTGACATTTCACACTAGCGCCATC
JXUM01S000562	444880	444999	TGAATTTCAAAGCAGGAGGCGCCGGCAACGCTTCCATTTGACATTTCACACTAGCGCCATCTATTTGTCGATTCGAATCTAACCCTTAAATCCTTGTTTCTTTCGCTTCCAACAGGTCTC
JXUM01S000562	444939	445058	TCTATTTGTCGATTCGAATCTAACCCTTAAATCCTTGTTTCTTTCGCTTCCAACAGGTCTCAAGACCATCGTCGGCGCTGTCATAGAGTCCGTTAAGAATCTCAGAGATGTGATAATTTT
JXUM01S000562	444998	445117	TCAAGACCATCGTCGGCGCTGTCATAGAGTCCGTTAAGAATCTCAGAGATGTGATAATTTTAACAATGTTTTCGTTATCGGTGTTTGCTTTAATGGGGCTGCAGATCTACATGGGCGTGC
JXUM01S000562	445057	445176	TTAACAATGTTTTCGTTATCGGTGTTTGCTTTAATGGGGCTGCAGATCTACATGGGCGTGCTGACGCAGAAGTGCATCAAGGAGTTCCCGCTGGACGGTTCGTGGGGCAACCTGTCGGAC
JXUM01S000562	445116	445235	GCTGACGCAGAAGTGCATCAAGGAGTTCCCGCTGGACGGTTCGTGGGGCAACCTGTCGGACGAAAACTGGGAACGGTTCAACAATAATGACTGTGCGTTTCGGCGGGGAACAGCCTCAAG
JXUM01S000562	445175	445294	ACGAAAACTGGGAACGGTTCAACAATAATGACTGTGCGTTTCGGCGGGGAACAGCCTCAAGAAGATCGCTAAATTTCTATTCTTGCTTTTTTTCTTCTTTTCAGCCAATTGGTTCTTCTC
JXUM01S000562	445234	445353	AGAAGATCGCTAAATTTCTATTCTTGCTTTTTTTCTTCTTTTCAGCCAATTGGTTCTTCTCGGAAACTGGAGACACGCCTCTTTGTGGGAACTCGTCGGGTGCTGGGTACGGCTCTGAAT
JXUM01S000562	445293	445412	TCGGAAACTGGAGACACGCCTCTTTGTGGGAACTCGTCGGGTGCTGGGTACGGCTCTGAATCAGTGTTTGCGTTTCAGGAAGATCTAGATCGTACTAACCTGCTGTCACTTGTTTTCCCT
JXUM01S000562	445352	445471	ATCAGTGTTTGCGTTTCAGGAAGATCTAGATCGTACTAACCTGCTGTCACTTGTTTTCCCTCTCGTTTAACAGCCAATGCGAGGAAGGATATATTTGTTTACAAGGTTATGGAGATAATC
JXUM01S000562	445411	445530	CTCTCGTTTAACAGCCAATGCGAGGAAGGATATATTTGTTTACAAGGTTATGGAGATAATCCAAATTACGGGTATACAAGTTTCGATACTTTTGGATGGGCATTCTTATCTGCCTTTCGT
JXUM01S000562	445470	445589	TCCAAATTACGGGTATACAAGTTTCGATACTTTTGGATGGGCATTCTTATCTGCCTTTCGTCTAATGACCCAAGATTATTGGGAGAATCTATATCAACTGGTTCGTATCCAATGTCCGAT
JXUM01S000562	445529	445648	GTCTAATGACCCAAGATTATTGGGAGAATCTATATCAACTGGTTCGTATCCAATGTCCGATGAGTGAATGAGAACGAGTATTCATTACTTTTCCCCTAAACCTGAATTCCCTGGATTCCA
JXUM01S000562	445588	445707	ATGAGTGAATGAGAACGAGTATTCATTACTTTTCCCCTAAACCTGAATTCCCTGGATTCCAATCCTCTTCCAATGAAAATATTACAAACCTTCATTTATTAAACTCTCGATTTGTATCTT
JXUM01S000562	445647	445766	CAATCCTCTTCCAATGAAAATATTACAAACCTTCATTTATTAAACTCTCGATTTGTATCTTTTTCTTCTCCAACAATCTACAATTGCCCAACATCAAAAACTCAAAACTCCCTTCACACA
JXUM01S000562	445706	445825	TTTTTCTTCTCCAACAATCTACAATTGCCCAACATCAAAAACTCAAAACTCCCTTCACACAATCACACATACAAACCAAAACTCCCACTACTATTACAACTACTCTTCGTGGTGTGCAAA
JXUM01S000562	445765	445884	CAATCACACATACAAACCAAAACTCCCACTACTATTACAACTACTCTTCGTGGTGTGCAAAACAGGTGTTACGATCAGCTGGACCGTGGCACATGCTCTTCTTCATTGTGATTATCTTCT
JXUM01S000562	445824	445943	AAACAGGTGTTACGATCAGCTGGACCGTGGCACATGCTCTTCTTCATTGTGATTATCTTCTTGGGTTCGTTCTACCTTGTAAATTTGATCTTGGCCATTGTCGCCATGTCGTACGACGAA
JXUM01S000562	445883	445996	CTTGGGTTCGTTCTACCTTGTAAATTTGATCTTGGCCATTGTCGCCATGTCGTACGACGAACTCCAGAAGAAGGCCGAAGAGGAAGAGGCCGCCGAGGAAGAAGCGCTTCGGGT
JXUM01S000562	464295	464414	GAAGCCGAGGAAGCAGCCGCAGCGAAAGCGGCCAAACTCGAGGCCCAGGCAGCGGCGGCGGCGGCCGCGGCCAACCCGGAGATCGCCAAGAGCCCGTCGGACTTTTCCTGCCACAGCTAC
JXUM01S000562	464348	464467	GGCGGCGGCGGCCGCGGCCAACCCGGAGATCGCCAAGAGCCCGTCGGACTTTTCCTGCCACAGCTACGAGCTGTTCGTGAACCAGGAGAAGGGCAACGACGACAACAACAAGGAGAAGAT
JXUM01S000562	464401	464520	CCTGCCACAGCTACGAGCTGTTCGTGAACCAGGAGAAGGGCAACGACGACAACAACAAGGAGAAGATGTCGATCCGGAGCGAAGGACTGGAGTCGGTGAGCGAAATCACAAGAACAACCG
JXUM01S000562	464454	464573	AACAAGGAGAAGATGTCGATCCGGAGCGAAGGACTGGAGTCGGTGAGCGAAATCACAAGAACAACCGCACCAACAGCTACTGCAGCTGGCACTGCAAAAGCCCGTAAAGTGAGCGCGGTA
JXUM01S000562	492226	492345	GGCTTCACTTTCATTACCTGGTTCACCATTTAATCTTCGTAGAGGATCTAGAGGATCACATCAGGTACCAAGCCCCGAAGACCACAAACTTCACTAAACGAGTTATACGTGTTTCTTCTT
JXUM01S000562	492279	492398	GATCACATCAGGTACCAAGCCCCGAAGACCACAAACTTCACTAAACGAGTTATACGTGTTTCTTCTTTTCTTGCGTTTCGATTTCTTTCTCTCCTTCAAACATGCTGCGTCGCCACCGTT
JXUM01S000562	492332	492451	ACGTGTTTCTTCTTTTCTTGCGTTTCGATTTCTTTCTCTCCTTCAAACATGCTGCGTCGCCACCGTTTGGATTGGATTGGACACCACCGCGCAGTTTACGATACGTAACGGTAGAGGACG
JXUM01S000562	492385	492504	GCGTCGCCACCGTTTGGATTGGATTGGACACCACCGCGCAGTTTACGATACGTAACGGTAGAGGACGTTTCGTGGGCGTACCTGGTAGCGATAGAAAACCATTGGTACTCTCAACATATC
JXUM01S000562	492438	492557	AACGGTAGAGGACGTTTCGTGGGCGTACCTGGTAGCGATAGAAAACCATTGGTACTCTCAACATATCTCGATGCACAAGAACATTTGCCATACGCCGATGACTCGAACGCGGTCACACCG
JXUM01S000562	492491	492610	ACTCTCAACATATCTCGATGCACAAGAACATTTGCCATACGCCGATGACTCGAACGCGGTCACACCGATGTCGGAGGAAAATGGTGCAATCATCGTTCCAGTATACTATGCTAATTTAGG
JXUM01S000562	493500	493619	GTTCGCGACACTCATCGTACACATCGCATCAATCGCGCATCTCGTACACATCGCACGGCGACCTGCTCGGCGGCATGACGAAGGAGAGCCGACTGCGGAACCGGTCGGCGCGGAACACCA
JXUM01S000562	493542	493661	CGTACACATCGCACGGCGACCTGCTCGGCGGCATGACGAAGGAGAGCCGACTGCGGAACCGGTCGGCGCGGAACACCAACCACTCGATCGTGCCGCCGCCGAACATGTCCGGGCCGAACA
JXUM01S000562	493584	493702	AGAGCCGACTGCGGAACCGGTCGGCGCGGAACACCAACCACTCGATCGTGCCGCCGCCGAACATGTCCGGGCCGAACATGTCCTACGTGGACACCAACCACAAGGGGCAGCGAGACTTT
JXUM01S000562	510548	510667	GGATATGTCACAAGACTGTACAGACGAAGCTGGAAAAATAAAACACAACGACAATCCTTTCATCGAGCCCTCTCAAACACAAACCGTAGTAGATATGAAAGGTATGTTGCAGCATTCACA
JXUM01S000562	510602	510721	TCCTTTCATCGAGCCCTCTCAAACACAAACCGTAGTAGATATGAAAGGTATGTTGCAGCATTCACATTTTGAGAGAAATATCTAACCTTCAGCTTTCATTTTAGACGTGATGGTGTTAAA
JXUM01S000562	510656	510775	GCAGCATTCACATTTTGAGAGAAATATCTAACCTTCAGCTTTCATTTTAGACGTGATGGTGTTAAACGATATCATCGAGCAAGCTGCTGGTCGGCATAGTAGAGCTAGTGATCATGGAGG
JXUM01S000562	511060	511179	CCAAACATACATATGAATATTTAGTTTCATTTCTTCCATTCTCGACGGATTCAGTGTGCATCACAACGATATCACTTCATCGATTTTCATTTTGCTGTGGTAAATTATTGGAATTCATTT
JXUM01S000562	511090	511209	TTCTTCCATTCTCGACGGATTCAGTGTGCATCACAACGATATCACTTCATCGATTTTCATTTTGCTGTGGTAAATTATTGGAATTCATTTGTTTTTTGAGTACTGTATGTTGGTTTTATT
JXUM01S000562	511120	511239	TCACAACGATATCACTTCATCGATTTTCATTTTGCTGTGGTAAATTATTGGAATTCATTTGTTTTTTGAGTACTGTATGTTGGTTTTATTTGTTTTGATTTTTGTGAGACATATTGTTCT
JXUM01S000562	527685	527804	TCTCTGTTTACTACTTCCCCACAGAGGACGACGACGAGGACGGTCCAACGTTCAAGGACAAGGCCCTGGAGTTCGCGATGCGGATGATCGACATCTTCTGCGTGTGGGACTGCTGCTGGG
JXUM01S000562	527739	527858	AGGACAAGGCCCTGGAGTTCGCGATGCGGATGATCGACATCTTCTGCGTGTGGGACTGCTGCTGGGTGTGGCTCAAGTTCCAGGAGTGGGTTTCATTCATCGTTTTCGACCCGTTCGTCG
JXUM01S000562	527793	527912	ACTGCTGCTGGGTGTGGCTCAAGTTCCAGGAGTGGGTTTCATTCATCGTTTTCGACCCGTTCGTCGAGCTGTTCATCACCCTGTGCATCGTGGTCAACACGCTGTTCATGGCCCTGGATC
JXUM01S000562	527847	527966	ACCCGTTCGTCGAGCTGTTCATCACCCTGTGCATCGTGGTCAACACGCTGTTCATGGCCCTGGATCACCACGATATGGACCCGGACATGGAGCGGGCCCTCAAGAGTGGTAACTATGTGA
JXUM01S000562	527901	528020	TGGCCCTGGATCACCACGATATGGACCCGGACATGGAGCGGGCCCTCAAGAGTGGTAACTATGTGAGTAGCCGACGCGGGGGGGAGCAAGGGTCCTTTCGATAACCCCCCTGATGACCAA
JXUM01S000562	527955	528074	GTAACTATGTGAGTAGCCGACGCGGGGGGGAGCAAGGGTCCTTTCGATAACCCCCCTGATGACCAATCTCGAATCTGTTCAATATCTCTGTGATTGTGTTACAGTTTTTCACGGCGACCT
JXUM01S000562	528009	528128	CCTGATGACCAATCTCGAATCTGTTCAATATCTCTGTGATTGTGTTACAGTTTTTCACGGCGACCTTCGCGATCGAAGCAACGATGAAGCTGATAGCGATGAGTCCCAAGTACTACTTCC
JXUM01S000562	528063	528182	TCACGGCGACCTTCGCGATCGAAGCAACGATGAAGCTGATAGCGATGAGTCCCAAGTACTACTTCCAAGAGGGCTGGAACATTTTCGATTTCATCATCGTGGCCCTGTCGCTGCTGGAGT
JXUM01S000562	528117	528232	AGTACTACTTCCAAGAGGGCTGGAACATTTTCGATTTCATCATCGTGGCCCTGTCGCTGCTGGAGTTGGGTCTGGAAGGTGTTCAGGGATTGTCAGTATTACGTTCATTCCGTTTG
JXUM01S000562	529914	530033	CTACGCATCCTCCTCACACAGCTGAGAGTGTTCAAGCTGGCAAAGTCGTGGCCAACGCTGAACTTGCTGATCTCGATCATGGGCCGCACGGTGGGCGCTCTCGGTAATCTGACCTTCGTC
JXUM01S000562	529954	530073	CAAAGTCGTGGCCAACGCTGAACTTGCTGATCTCGATCATGGGCCGCACGGTGGGCGCTCTCGGTAATCTGACCTTCGTCCTGTGTATCATCATCTTCATCTTCGCCGTGATGGGAATGC
JXUM01S000562	529994	530113	GGGCCGCACGGTGGGCGCTCTCGGTAATCTGACCTTCGTCCTGTGTATCATCATCTTCATCTTCGCCGTGATGGGAATGCAACTGTTCGGCAAGAATTACACAGGTTAGCGCCACGGCAG
JXUM01S000562	530764	530883	CACACACCCACAGCTTCGAGTGTTCAAACTAGCGAAATCGTGGCCGACGTTGAACTTACTCATTTCCATCATGGGTCGAACGATGGGTGCGTTAGGTAATCTGACGTTTGTGCTCTGCAT
JXUM01S000562	530799	530918	AATCGTGGCCGACGTTGAACTTACTCATTTCCATCATGGGTCGAACGATGGGTGCGTTAGGTAATCTGACGTTTGTGCTCTGCATTATCATCTTCATCTTTGCCGTGATGGGAATGCAGC
JXUM01S000562	530834	530953	ATGGGTCGAACGATGGGTGCGTTAGGTAATCTGACGTTTGTGCTCTGCATTATCATCTTCATCTTTGCCGTGATGGGAATGCAGCTGTTCGGCAAGAACTACATCGGTAAGTATTGGAAG
JXUM01S000562	547516	547635	GACAATGTGGATCGCTTCCCGGACAAGGACCTGCCACGGTGGAACTTCACCGACTTCATGCACTCGTTCATGATCGTGTTCCGGGTGCTGTGCGGCGAGTGGATCGAATCCATGTGGGAC
JXUM01S000562	547573	547692	ATGCACTCGTTCATGATCGTGTTCCGGGTGCTGTGCGGCGAGTGGATCGAATCCATGTGGGACTGCATGCTGGTCGGCGACGTGTCCTGTATTCCGTTCTTTTTGGCCACCGTAGTGATA
JXUM01S000562	547630	547749	TGGGACTGCATGCTGGTCGGCGACGTGTCCTGTATTCCGTTCTTTTTGGCCACCGTAGTGATAGGAAATCTAGTAGTAAGTATCCTCTTTCGGTCCAGCAGTGCTGCGTGACCAACAGAT
JXUM01S000562	547687	547806	GTGATAGGAAATCTAGTAGTAAGTATCCTCTTTCGGTCCAGCAGTGCTGCGTGACCAACAGATCTGTACTAATCGGAGAATGTTTTCTCCCCCAAACTAGGTACTTAACCTTTTCTTAGC
JXUM01S000562	547744	547863	ACAGATCTGTACTAATCGGAGAATGTTTTCTCCCCCAAACTAGGTACTTAACCTTTTCTTAGCCTTGCTTTTGTCCAATTTCGGTTCATCGTCGCTGTCGGCACCGACGGCCGACAACGA
JXUM01S000562	547801	547920	CTTAGCCTTGCTTTTGTCCAATTTCGGTTCATCGTCGCTGTCGGCACCGACGGCCGACAACGAAACGAACAAGATCGCGGAGGCGTTCAACCGGATATCGCGCTTCTCCAACTGGATCAA
JXUM01S000562	547858	547977	CAACGAAACGAACAAGATCGCGGAGGCGTTCAACCGGATATCGCGCTTCTCCAACTGGATCAAGTCCAACATCGCCAACGCGCTCAAGTTCGTGAAAAACAAGTTAACAAGCCAGATTGC
JXUM01S000562	547915	548034	GATCAAGTCCAACATCGCCAACGCGCTCAAGTTCGTGAAAAACAAGTTAACAAGCCAGATTGCGTCCGTGCAGCCCGCAGGTGAGCAGCACAATCATCTCAGTTGGATATGGAACGAAGG
JXUM01S000562	555951	556070	GGGGACCGCACGGAAAAACACGATAGGCAAAGGGGTATGTCCATGTATCTCTGCAGAGCATGGTGAAAATGAGCTGGAATTAACTCCAGATGACATACTGGCCGACGGGCTGCTCAAGAA
JXUM01S000562	556003	556122	GCAGAGCATGGTGAAAATGAGCTGGAATTAACTCCAGATGACATACTGGCCGACGGGCTGCTCAAGAAAGGCGTCAAGGAGCACAACCAGCTGGAGGTGGCCATCGGCGACGGGATGGAG
JXUM01S000562	556055	556174	ACGGGCTGCTCAAGAAAGGCGTCAAGGAGCACAACCAGCTGGAGGTGGCCATCGGCGACGGGATGGAGTTCACGATACACGGCGACCTGAAGAACAAGGGCAAGAAGAACAAACAGCTGA
JXUM01S000562	556107	556226	CGGCGACGGGATGGAGTTCACGATACACGGCGACCTGAAGAACAAGGGCAAGAAGAACAAACAGCTGATGAACAACTCCAACAAGGTAATTGACGCCGCGGTGGGGTGGGGCTTCATAAC
JXUM01S000562	564641	564760	TAGGCAATTCTATTAGTAATCATCAAGATAATAAATTAGAGCACGAACTGAATCATAGAGGCATGTCCTTGCAGGACGATGATACTGCCAGTATAAAGTCCTATGGCAGTCACAAGAATC
JXUM01S000562	564698	564817	GAGGCATGTCCTTGCAGGACGATGATACTGCCAGTATAAAGTCCTATGGCAGTCACAAGAATCGCCCCTTCAAGGACGAAAGCCACAAAGGCAGCGCCGAAACGATGGAGGGCGAAGAGA
JXUM01S000562	564755	564874	AGAATCGCCCCTTCAAGGACGAAAGCCACAAAGGCAGCGCCGAAACGATGGAGGGCGAAGAGAAGCGTGACGTCAGCAAGGAGGACCTAGGAATTGATGAAGGTAAGGACTTACCGTGTG
JXUM01S000562	564812	564931	AAGAGAAGCGTGACGTCAGCAAGGAGGACCTAGGAATTGATGAAGGTAAGGACTTACCGTGTGACCCTCTCTAACCCTAGTTTTAACCCTGATTTTTCCCACCCCCAACAGAGTTGGATG
JXUM01S000562	564869	564988	CGTGTGACCCTCTCTAACCCTAGTTTTAACCCTGATTTTTCCCACCCCCAACAGAGTTGGATGACGAGTGCGACGGCGAGGAAGGTCCCCTGGACGGCGAACTGATAATCCACGCCGACG
JXUM01S000562	564926	565045	TGGATGACGAGTGCGACGGCGAGGAAGGTCCCCTGGACGGCGAACTGATAATCCACGCCGACGAGGACGAAGTGATAGAGGATTCACCGGCGGACTGCTGTCCGGACAATTGCTACAAAA
JXUM01S000562	564983	565102	CCGACGAGGACGAAGTGATAGAGGATTCACCGGCGGACTGCTGTCCGGACAATTGCTACAAAAAGTTTCCGGTCCTGGCAGGGGACGACGATGCACCGTTCTGGCAGGGCTGGGCCAATC
JXUM01S000562	565040	565159	ACAAAAAGTTTCCGGTCCTGGCAGGGGACGACGATGCACCGTTCTGGCAGGGCTGGGCCAATCTGCGACTGAAAACGTTTCAGCTGATCGAGAACAAGTATTTTGAGACGGCTGTTATTA
JXUM01S000562	565097	565216	CCAATCTGCGACTGAAAACGTTTCAGCTGATCGAGAACAAGTATTTTGAGACGGCTGTTATTACGATGATCTTGCTGAGTAGTTTGGCTCTGGTAAGTTTGAGTTCGTGATGGGGGGAAG
JXUM01S000562	565154	565273	TTATTACGATGATCTTGCTGAGTAGTTTGGCTCTGGTAAGTTTGAGTTCGTGATGGGGGGAAGGTTCTCAGTTGTTCATGGGTGGTTCTTGTACTCTAGGCCCTCGAGGATGTGCATCTT
JXUM01S000562	565211	565330	GGGAAGGTTCTCAGTTGTTCATGGGTGGTTCTTGTACTCTAGGCCCTCGAGGATGTGCATCTTCCCCATCGACCAATCCTGCAGGACGTCCTGTACTACATGGACAGGATATTCACGGTG
JXUM01S000562	565268	565387	CATCTTCCCCATCGACCAATCCTGCAGGACGTCCTGTACTACATGGACAGGATATTCACGGTGATATTTTTTCTAGAGATGTTAATCAAGTGGTTGGCGCTGGGTTTTCGAGTTTACTTT
JXUM01S000562	565325	565439	ACGGTGATATTTTTTCTAGAGATGTTAATCAAGTGGTTGGCGCTGGGTTTTCGAGTTTACTTTACGAACGCCTGGTGCTGGCTCGATTTCATAATTGTCATGGTAAGTAGCCGTC
JXUM01S000562	574385	574504	ACCAAAAAAAACCTCGCCGTCATCAGCTGTCGCTCATTAACCTGACCGCAATCATGGTCGGCGCCGCGGACATTCCGGCGTTCCGCTCGATGCGTACCCTGAGGGCGCTGCGCCCACTGC
JXUM01S000562	574415	574534	CGCTCATTAACCTGACCGCAATCATGGTCGGCGCCGCGGACATTCCGGCGTTCCGCTCGATGCGTACCCTGAGGGCGCTGCGCCCACTGCGAGCCGTCTCTCGCTGGGAGGGTATGAGAG
JXUM01S000562	574445	574564	GCGCCGCGGACATTCCGGCGTTCCGCTCGATGCGTACCCTGAGGGCGCTGCGCCCACTGCGAGCCGTCTCTCGCTGGGAGGGTATGAGAGTAAGTAGTTCCATCATCGCCACAGGCACTC
JXUM01S000562	576189	576308	GTTTGTTTGCCCGAAAACAATCTCTAGGTGTCCTTAATCAACTTCGTTGCTTCACTCTGTGGAGCTGGTGGTATTCAAGCATTCAAAACAATGCGAACTCTTAGAGCACTGAGACCGCTA
JXUM01S000562	576219	576338	TCCTTAATCAACTTCGTTGCTTCACTCTGTGGAGCTGGTGGTATTCAAGCATTCAAAACAATGCGAACTCTTAGAGCACTGAGACCGCTACGTGCCATGTCCCGTATGCAGGGTATGAGG
JXUM01S000562	576249	576368	GGAGCTGGTGGTATTCAAGCATTCAAAACAATGCGAACTCTTAGAGCACTGAGACCGCTACGTGCCATGTCCCGTATGCAGGGTATGAGGGTACGTAGATTCCAATCCAACTTTTACCAA
JXUM01S000562	592631	592750	GGTTGTCGTCAATGCATTGGTACAGGCTATACCGTCCATCTTCAACGTGTTATTGGTTTGTTTGATCTTTTGGTTGATTTTCGCTATTATGGGTGTGCAGCTGTTTGCTGGCAAGTATTT
JXUM01S000562	592690	592809	GTTTGATCTTTTGGTTGATTTTCGCTATTATGGGTGTGCAGCTGTTTGCTGGCAAGTATTTTAAGGTAAGTTGGGCGGGGAGGATTTCACAATTTTCAATTTGTACATGACAATCTCAAT
JXUM01S000562	592749	592868	TTTAAGGTAAGTTGGGCGGGGAGGATTTCACAATTTTCAATTTGTACATGACAATCTCAATTTTTTGTAGTGCGTCGACAAGAACAAGACGACGCTGTCGCACGAGATCATTCCGGATGT
JXUM01S000562	592808	592927	ATTTTTTGTAGTGCGTCGACAAGAACAAGACGACGCTGTCGCACGAGATCATTCCGGATGTGAACGCGTGCGTGGCGGAGAACTACACGTGGGAGAACTCGCCGATGAACTTCGACCACG
JXUM01S000562	592867	592986	GTGAACGCGTGCGTGGCGGAGAACTACACGTGGGAGAACTCGCCGATGAACTTCGACCACGTGGGGAAGGCGTACCTGTGTCTGTTCCAGGTGGCAACGTTCAAGGGCTGGATCCAGATC
JXUM01S000562	592926	593045	CGTGGGGAAGGCGTACCTGTGTCTGTTCCAGGTGGCAACGTTCAAGGGCTGGATCCAGATCATGAACGATGCCATCGACTCGCGGGAGGTAAGTTCGGGATCTTCGATCATCACATCAGT
JXUM01S000562	592985	593104	TCATGAACGATGCCATCGACTCGCGGGAGGTAAGTTCGGGATCTTCGATCATCACATCAGTTCAGCCCCGAATCAATTCGACTAACGATCGTTTCTCTTGATCCCTCCACAGGTGGGCAA
JXUM01S000562	593044	593163	GTTCAGCCCCGAATCAATTCGACTAACGATCGTTTCTCTTGATCCCTCCACAGGTGGGCAAACAGCCGATTCGCGAGACCAACATCTACATGTACCTCTACTTTGTGTTCTTCATCATCT
JXUM01S000562	593103	593222	AAACAGCCGATTCGCGAGACCAACATCTACATGTACCTCTACTTTGTGTTCTTCATCATCTTCGGGTCGTTCTTCACCCTCAACCTGTTCATCGGTGTCATCATCGACAACTTCAACGAG
JXUM01S000562	593162	593281	CTTCGGGTCGTTCTTCACCCTCAACCTGTTCATCGGTGTCATCATCGACAACTTCAACGAGCAGAAGAAGAAAGCCGGTGGCTCGCTGGAAATGTTCATGACGGAGGATCAGAAAAAGTA
JXUM01S000562	593221	593340	AGCAGAAGAAGAAAGCCGGTGGCTCGCTGGAAATGTTCATGACGGAGGATCAGAAAAAGTACTACAACGCAATGAAAAAGATGGGCTCGAAGAAGCCGCTGAAAGCTATCCCTCGGCCTA
JXUM01S000562	593280	593399	TACTACAACGCAATGAAAAAGATGGGCTCGAAGAAGCCGCTGAAAGCTATCCCTCGGCCTAGGGTAAGAAGCCGCCTGTTCATCAACCATCACATTTTTCTCTGTCTTATTTCAACTCCG
JXUM01S000562	593339	593458	TAGGGTAAGAAGCCGCCTGTTCATCAACCATCACATTTTTCTCTGTCTTATTTCAACTCCGTTTCCCCATTTTCCAGTGGCGACCACAAGCAATAGTATTCGAAATAGTTACCAATAAGA
JXUM01S000562	593398	593517	CGTTTCCCCATTTTCCAGTGGCGACCACAAGCAATAGTATTCGAAATAGTTACCAATAAGAAGTTCGACATGATCATCATGTTGTTCATCGGGTTCAACATGTTGACGATGACGCTCGAT
JXUM01S000562	593457	593576	GAAGTTCGACATGATCATCATGTTGTTCATCGGGTTCAACATGTTGACGATGACGCTCGATCACTACAAGCAGACGGACACGTTCAGCGCGGTGCTAGACTACCTGAATATGATCTTCAT
JXUM01S000562	593516	593635	ATCACTACAAGCAGACGGACACGTTCAGCGCGGTGCTAGACTACCTGAATATGATCTTCATCTGCATCTTCAGTAGCGAGTGTCTGATGAAGATATTCGCGCTGCGGTACCACTACTTCA
JXUM01S000562	593575	593688	ATCTGCATCTTCAGTAGCGAGTGTCTGATGAAGATATTCGCGCTGCGGTACCACTACTTCATCGAACCGTGGAACCTGTTCGATTTCGTCGTCGTCATCCTGTCCATTTTAGGT
JXUM01S000562	605118	605237	GGTCTCGTGCTGAGCGATCTGATCGAGAAGTACTTCGTGTCGCCCACGTTGCTCCGAGTCGTGCGAGTGGCCAAGGTCGGTCGTGTGTTGCGTCTCGTCAAGGGCGCCAAAGGTATCCGA
JXUM01S000562	605176	605295	TCGTGCGAGTGGCCAAGGTCGGTCGTGTGTTGCGTCTCGTCAAGGGCGCCAAAGGTATCCGAACGTTGCTGTTTGCGTTGGCCATGTCCCTGCCGGCCCTGTTCAACATCTGTCTGCTGC
JXUM01S000562	605234	605353	CCGAACGTTGCTGTTTGCGTTGGCCATGTCCCTGCCGGCCCTGTTCAACATCTGTCTGCTGCTGTTCTTGGTGATGTTCATCTTCGCCATCTTCGGGATGTCGTTCTTCATGCACGTGAA
JXUM01S000562	605292	605411	CTGCTGTTCTTGGTGATGTTCATCTTCGCCATCTTCGGGATGTCGTTCTTCATGCACGTGAAGGACAAGAGCGGGCTGGACGACGTGTACAATTTTAAGACGTTCGGCCAGAGCATGATC
JXUM01S000562	605350	605469	TGAAGGACAAGAGCGGGCTGGACGACGTGTACAATTTTAAGACGTTCGGCCAGAGCATGATCCTGCTATTTCAGGTGAGTTTTAGGGGCGTTGGGAACGAGGAATGAGACTGATTGTTTT
JXUM01S000562	605408	605527	GATCCTGCTATTTCAGGTGAGTTTTAGGGGCGTTGGGAACGAGGAATGAGACTGATTGTTTTTTTTTTTGTTTTGTGTAGATGTCTACATCGGCTGGTTGGGATGGCGTGTTGGACGGTA
JXUM01S000562	605466	605585	TTTTTTTTTTTGTTTTGTGTAGATGTCTACATCGGCTGGTTGGGATGGCGTGTTGGACGGTATCATCAACGAGGACGAATGTCTGCCGCCGGATAACGACAAGGGTTACCCTGGGAACTG
JXUM01S000562	605524	605643	GGTATCATCAACGAGGACGAATGTCTGCCGCCGGATAACGACAAGGGTTACCCTGGGAACTGCGGATCGGCTACGATCGGCATCACGTACTTGCTAGCATATCTTGTTATTAGCTTTTTG
JXUM01S000562	605582	605701	ACTGCGGATCGGCTACGATCGGCATCACGTACTTGCTAGCATATCTTGTTATTAGCTTTTTGATCGTTATCAACATGTACATCGCTGTCATTCTCGAGAATTACTCGCAGGCTACGGAGG
JXUM01S000562	605640	605759	TTTGATCGTTATCAACATGTACATCGCTGTCATTCTCGAGAATTACTCGCAGGCTACGGAGGACGTGCAGGAGGGTCTGACGGACGACGACTACGACATGTACTACGAGATCTGGCAGCA
JXUM01S000562	605698	605817	GAGGACGTGCAGGAGGGTCTGACGGACGACGACTACGACATGTACTACGAGATCTGGCAGCAGTTCGATCCGGACGGGACGCAGTACATACGGTACGATCAGTTGTCGGACTTTTTGGAC
JXUM01S000562	605756	605875	AGCAGTTCGATCCGGACGGGACGCAGTACATACGGTACGATCAGTTGTCGGACTTTTTGGACGTGCTGGAACCACCGTTGCAGATTCACAAGCCCAACAAGTACAAGATCATTTCGATGG
JXUM01S000562	605814	605933	GGACGTGCTGGAACCACCGTTGCAGATTCACAAGCCCAACAAGTACAAGATCATTTCGATGGATATTCCGATCTGTCGAGGGGACATGATGTTCTGCGTGGACATTCTGGATGCGTTGAC
JXUM01S000562	605872	605991	ATGGATATTCCGATCTGTCGAGGGGACATGATGTTCTGCGTGGACATTCTGGATGCGTTGACGAAGGATTTCTTCGCTCGGAAAGGTAACCCGATCGAGGAGACGGCCGAGTTGGGTGAA
JXUM01S000562	605930	606049	TGACGAAGGATTTCTTCGCTCGGAAAGGTAACCCGATCGAGGAGACGGCCGAGTTGGGTGAAGTTCAGGCCCGGCCGGATGAAGTGGGGTACGAACCGGTATCTTCGACGCTGTGGCGCC
JXUM01S000562	605988	606107	TGAAGTTCAGGCCCGGCCGGATGAAGTGGGGTACGAACCGGTATCTTCGACGCTGTGGCGCCAGCGGGAAGAGTACTGCGCCCGGGTGATACAGCACGCGTGGCGGAAGCACAAAGAGCG
JXUM01S000562	606046	606165	CGCCAGCGGGAAGAGTACTGCGCCCGGGTGATACAGCACGCGTGGCGGAAGCACAAAGAGCGCCAAGCAGGCGGAGGTGGCGGTGACGACACCGACGCCGATGCCTGTGATAACGACGAC
JXUM01S000562	606104	606223	AGCGCCAAGCAGGCGGAGGTGGCGGTGACGACACCGACGCCGATGCCTGTGATAACGACGACGGTGACGGTGGTGGTGGTGGTAGTGCTGGTGACGGTGGTAGTGCCGGCGGTGGCGTGA
JXUM01S000562	606162	606281	CGACGGTGACGGTGGTGGTGGTGGTAGTGCTGGTGACGGTGGTAGTGCCGGCGGTGGCGTGACTAGTCCAGGAGCAGGTAGTGGTAGTATCGTCGGTGGAGGAACAACGCCGGGCTCTGG
JXUM01S000562	606220	606339	GTGACTAGTCCAGGAGCAGGTAGTGGTAGTATCGTCGGTGGAGGAACAACGCCGGGCTCTGGCGGCGGCGGTTCTCAGGCTAACTTAGGTATAGTAGTGGAGCACAATCTATCACCAAAG
JXUM01S000562	606278	606397	CTGGCGGCGGCGGTTCTCAGGCTAACTTAGGTATAGTAGTGGAGCACAATCTATCACCAAAGGAATCGCCCGATGGCAATAATGATCCTCAAGGCCGTCAAACGGCCGTCCTAGTAGAAA
JXUM01S000562	606336	606455	AAAGGAATCGCCCGATGGCAATAATGATCCTCAAGGCCGTCAAACGGCCGTCCTAGTAGAAAGTGATGGATTTGTAACTAAAAACGGTCACCGTGTCGTGATACACTCACGATCGCCGAG
JXUM01S000562	606394	606513	GAAAGTGATGGATTTGTAACTAAAAACGGTCACCGTGTCGTGATACACTCACGATCGCCGAGTATAACTTCACGATCGGCGGATGTCTGAGCCAGGCCTCGCCCCCCTCTCTCTGATTCA
JXUM01S000562	606452	606571	CGAGTATAACTTCACGATCGGCGGATGTCTGAGCCAGGCCTCGCCCCCCTCTCTCTGATTCAGATTCAGAAGCACGACAGAAATAATATTTAAGGGAAACATAAGAGTACTCTAAACAAA
JXUM01S000562	606510	606629	TTCAGATTCAGAAGCACGACAGAAATAATATTTAAGGGAAACATAAGAGTACTCTAAACAAACAAAACCAACAAAAGTTAAAAACAAAAAAAAAACTATTCAATAATGAAAGGGAAAGCC
JXUM01S000562	606568	606687	CAAACAAAACCAACAAAAGTTAAAAACAAAAAAAAAACTATTCAATAATGAAAGGGAAAGCCGACTGCCATATAATAAATTTAATTATTTAAAAAAGAACAAAACTTTAATCGCATAGGA
JXUM01S000562	606626	606745	AGCCGACTGCCATATAATAAATTTAATTATTTAAAAAAGAACAAAACTTTAATCGCATAGGAAAAATCCAGTGAACAAAACAACACACAAACACTCTATGTGTAAAGAAGAAAAGCAAAA
JXUM01S000562	606684	606803	AGGAAAAATCCAGTGAACAAAACAACACACAAACACTCTATGTGTAAAGAAGAAAAGCAAAAAGTGAACAACAGCAATCTCAACGAAGAACAGAAAAGCGCGAATGGAATCGAACAACTA
JXUM01S000562	606742	606861	AAAAAGTGAACAACAGCAATCTCAACGAAGAACAGAAAAGCGCGAATGGAATCGAACAACTACAAGCTCAACTGGAAGAAGCGAAAACGAGAATCAGCCGGAATCGAACTCCACCGAAAA
JXUM01S000562	42681	42800	GCAACGGCACGATCGATTTCCCCGAATTCCTGACCATGATGGCTCGCAAAATGAAGGACACCGACAGCGAAGAGGAAATCCGGGAGGCGTTCCGAGTCTTCGACAAGGACGGCAACGGCT
JXUM01S000562	42722	42841	GCTCGCAAAATGAAGGACACCGACAGCGAAGAGGAAATCCGGGAGGCGTTCCGAGTCTTCGACAAGGACGGCAACGGCTTCATCTCGGCAGCTGAGCTGCGTCATGTCATGACCAATCTC
JXUM01S000562	42763	42882	GGAGGCGTTCCGAGTCTTCGACAAGGACGGCAACGGCTTCATCTCGGCAGCTGAGCTGCGTCATGTCATGACCAATCTCGGCGAGAAGCTAACGGACGAGGAGGTGGATGAGATGATCCG
JXUM01S000562	42804	42923	TCTCGGCAGCTGAGCTGCGTCATGTCATGACCAATCTCGGCGAGAAGCTAACGGACGAGGAGGTGGATGAGATGATCCGCGAAGCCGACATAGATGGCGATGGCCAAGTTAATTATGAAG
JXUM01S000562	47383	47502	AGCGAGAGGGGCGTCATTCGCTGTGCCGTCGTTGTCATCGCTATACGTCGCTATGTTTGAAGAGCCTAATCCAATTAGGAAGCGAGATGTGAAATATCCGAAAGAGCCATTCATCCTGGT
JXUM01S000562	47421	47540	CGCTATACGTCGCTATGTTTGAAGAGCCTAATCCAATTAGGAAGCGAGATGTGAAATATCCGAAAGAGCCATTCATCCTGGTTCAGGCACGGCATCACGGGTTGGGGGCGTCTTCCCGAC
JXUM01S000562	47459	47578	AGGAAGCGAGATGTGAAATATCCGAAAGAGCCATTCATCCTGGTTCAGGCACGGCATCACGGGTTGGGGGCGTCTTCCCGACCCGATGATGGTGAATGTAACCGAATGACCAACTTTTAA
JXUM01S000562	100139	100258	GCAAAGCCTCATGTCCCCGATGGTACCCATGACGGAGAGCAAAGCTTCGGCCACACCGGTGCACAACAGCGGAGGCAGCGTGCGGGATCCGGATAACATCGGCAGTGTCAACATTCACCA
JXUM01S000562	100191	100310	ACACCGGTGCACAACAGCGGAGGCAGCGTGCGGGATCCGGATAACATCGGCAGTGTCAACATTCACCAAACGATGGGTCCCGCCACGCCAATGACTCCGATGACCCCGAGCGAACCGGCA
JXUM01S000562	100243	100362	GTGTCAACATTCACCAAACGATGGGTCCCGCCACGCCAATGACTCCGATGACCCCGAGCGAACCGGCAATCCTACCGCAGTTGCAGAACATTGTTTCGACGGTGAATCTCAGCTGTAGGC
JXUM01S000562	100295	100414	CCCGAGCGAACCGGCAATCCTACCGCAGTTGCAGAACATTGTTTCGACGGTGAATCTCAGCTGTAGGCTGGATCTGAAGAAAATTGCCCTGCACGCCCGTAATGCTGAGTATAATCCGAA
JXUM01S000562	100347	100466	AATCTCAGCTGTAGGCTGGATCTGAAGAAAATTGCCCTGCACGCCCGTAATGCTGAGTATAATCCGAAACGTTTCGCCGCCGTTATCATGCGAATCCGAGAACCGCGAACCACGGCGCTG
JXUM01S000562	100399	100518	CTGAGTATAATCCGAAACGTTTCGCCGCCGTTATCATGCGAATCCGAGAACCGCGAACCACGGCGCTGATTTTCTCCAGCGGGAAGATGGTGTGCACAGGGGCCAAGAGCGAGGAGGACT
JXUM01S000562	100451	100570	GCGAACCACGGCGCTGATTTTCTCCAGCGGGAAGATGGTGTGCACAGGGGCCAAGAGCGAGGAGGACTCTCGGTTGGCGGCGCGGAAGTATGCCCGAATTATTCAGAAACTTGGATTTAC
JXUM01S000562	116889	117008	ACGGAAATATTCTGCACAAACTGTTCGGCTTGGGCCTTGACGTGGTCCGACGCGTGCTTGGCGGCTTCCTTGATCTTTTGGGCCTTCGTCAGGTGTTGGTTGTGGACGGCAGCCAGCGAA
JXUM01S000562	116948	117067	GGCGGCTTCCTTGATCTTTTGGGCCTTCGTCAGGTGTTGGTTGTGGACGGCAGCCAGCGAAGACGGATGGGCGGGAAACATATGCTGTAGCACGTAGTTGAAGCCGTTGGCCGTTTTGTG
JXUM01S000562	117007	117126	AAGACGGATGGGCGGGAAACATATGCTGTAGCACGTAGTTGAAGCCGTTGGCCGTTTTGTGACAGTTCTTTTTGAACCGATCCAGCCCGAACGCTCGGATGGCGGTGGCGAAACCGAACA
JXUM01S000562	117066	117185	TGACAGTTCTTTTTGAACCGATCCAGCCCGAACGCTCGGATGGCGGTGGCGAAACCGAACACCGACGAGTCGATCCACGCCGATCGGGTGGCGATGGTCTTGGCGGGGTTGTCCGGTGAC
JXUM01S000562	117125	117244	CACCGACGAGTCGATCCACGCCGATCGGGTGGCGATGGTCTTGGCGGGGTTGTCCGGTGACGATCGGTAGGTGACCTTTTCGACGACACTCTGGGAAGATAGTGATGAGATAAATGACTG
JXUM01S000562	121733	121852	CCATGATCTTGTTGAAGCCGATGTTCCTCGTGTAGGTGACGAGCACGCGCTCCTTCGGGTCCACCACCGATTCCTCAAGGATGTTGACGGACTTGGCCTTGAAGAAACGCTCGCCCCATT
JXUM01S000562	121781	121900	GCTCCTTCGGGTCCACCACCGATTCCTCAAGGATGTTGACGGACTTGGCCTTGAAGAAACGCTCGCCCCATTTCGGCACCCGGTTTGTTTTGGTCAGCAGACGCTTGCTGTGCAGTTTTC
JXUM01S000562	121829	121948	CCTTGAAGAAACGCTCGCCCCATTTCGGCACCCGGTTTGTTTTGGTCAGCAGACGCTTGCTGTGCAGTTTTCCGTTCTTGATCTCCCGGCAGACGGTGTCCTCGGAAAGAACGTGCACGC
JXUM01S000562	154424	154543	CTGAACGGATTCGGGTACCGGTTCCAAAAGCACTGCGTCACCTGTTCCCAGGAATAGTTGAACGTCGTCGTGTTCTCGTAGTACTTGGCCATGTTTCCGCTCAGGGGATGTTGTCCACGA
JXUM01S000562	154464	154583	CCTGTTCCCAGGAATAGTTGAACGTCGTCGTGTTCTCGTAGTACTTGGCCATGTTTCCGCTCAGGGGATGTTGTCCACGAATCGAACGGGGAACTAGAATTTTTGACTAAGTATTTCCCA
JXUM01S000562	154504	154623	GTACTTGGCCATGTTTCCGCTCAGGGGATGTTGTCCACGAATCGAACGGGGAACTAGAATTTTTGACTAAGTATTTCCCAACGAGTTCCCGACCGCCGTCGTCGTTTTCGCTATCCGGCA
JXUM01S000562	636385	636504	ATAAAAGACGAGAATTCAGCTCACTTGAAGATCACCAGTGGGTTGAAGATCACGTTCAGCAGATACTTGATTCCGCGCAGCAGATCGCGCATCCGGGCATTCACCTTCAATCCCTCGGAA
JXUM01S000562	636433	636552	ATCACGTTCAGCAGATACTTGATTCCGCGCAGCAGATCGCGCATCCGGGCATTCACCTTCAATCCCTCGGAAACGTGCATCGACGTCAGTTCCCGGTTTTGGCAGTTGATGCAGCCGATC
JXUM01S000562	636481	636600	GCATTCACCTTCAATCCCTCGGAAACGTGCATCGACGTCAGTTCCCGGTTTTGGCAGTTGATGCAGCCGATCGAGAGTAGTTCAATCAGGGGATTTTTCCGTCCCAAACGCATATTGCTT
JXUM01S000562	636529	636648	TTTTGGCAGTTGATGCAGCCGATCGAGAGTAGTTCAATCAGGGGATTTTTCCGTCCCAAACGCATATTGCTTCGATCGGTTCGAGTTCCACTGCTTCCGGTAGCCCCACCACCGTCCAAG
JXUM01S000562	636577	636696	TTCCGTCCCAAACGCATATTGCTTCGATCGGTTCGAGTTCCACTGCTTCCGGTAGCCCCACCACCGTCCAAGTCCATGTGAAGATCACCGTCGAAGCTGCCGCCCTCGGAAGGATCTCGG
JXUM01S000562	636625	636744	CCGGTAGCCCCACCACCGTCCAAGTCCATGTGAAGATCACCGTCGAAGCTGCCGCCCTCGGAAGGATCTCGGGATCCGTGTGCGTACCCCGAAGACGTCGGCTTCAGGAAGTTCCGCAAG
JXUM01S000562	637967	638086	TAAACCAAATCCGATCGCTGTTGTTCAGTCCCTGCGTAAAATTTCCGAACGCGTGCTGCGCCTTCAGGGTGACCTCGGCCGGCTTCGAGAGCAGCCCCAGCGACGGCATTCGCACCTTCA
JXUM01S000562	638007	638126	ATTTCCGAACGCGTGCTGCGCCTTCAGGGTGACCTCGGCCGGCTTCGAGAGCAGCCCCAGCGACGGCATTCGCACCTTCAGTTCGTACTCGTACGTGTTCCACTTGTCCAGATGGCAACG
JXUM01S000562	638047	638166	GGCTTCGAGAGCAGCCCCAGCGACGGCATTCGCACCTTCAGTTCGTACTCGTACGTGTTCCACTTGTCCAGATGGCAACGGGACTGCTGCTGCATGAAACTCTTCATCTCCTCACAGTGC
JXUM01S000562	654269	654388	TTATGCGCCGGGTCCGTTTCAGCGTTCTCCTCCAGCAGCTGTTTGGCCAACGTGTACTGCACATCCGAGCAACCATCTTCCGCAAAGTGGTACTTTAAATTGCGCAAGGACTTTTTATCT
JXUM01S000562	654314	654433	GCCAACGTGTACTGCACATCCGAGCAACCATCTTCCGCAAAGTGGTACTTTAAATTGCGCAAGGACTTTTTATCTGAAACCAATACCCAGATGGGCAAGAAACCAGTCTGAATGACATCA
JXUM01S000562	654359	654478	TACTTTAAATTGCGCAAGGACTTTTTATCTGAAACCAATACCCAGATGGGCAAGAAACCAGTCTGAATGACATCATTCCCCGATTACGGTTAAAAACATGCTCACCTTCAAGATTCCACT
JXUM01S000562	654404	654523	ATGGGCAAGAAACCAGTCTGAATGACATCATTCCCCGATTACGGTTAAAAACATGCTCACCTTCAAGATTCCACTTCTTTCGAACGGACGCAGGGTTGTTGTTGTTGGCCGCACCGGAGA
JXUM01S000562	654449	654568	TAAAAACATGCTCACCTTCAAGATTCCACTTCTTTCGAACGGACGCAGGGTTGTTGTTGTTGGCCGCACCGGAGAAGGAACCGTCCCCTATCGGGGGCCGGTTTGCCCAACTGGCCATGA
JXUM01S000562	656511	656630	ATCAGCCGCTGGAAACCAACAAGGGTGGCCTGCTCACCAAATATGTCCGGATATTGGCGGTGGTTGCTGCGTATTGGTGAGTAATCAATCAGCCGGCTACAGCACAGTGATCTGTGAAAA
JXUM01S000562	656551	656670	ATATGTCCGGATATTGGCGGTGGTTGCTGCGTATTGGTGAGTAATCAATCAGCCGGCTACAGCACAGTGATCTGTGAAAAGATGATGAATATTCTTTGGTTTCAGGGTCGTATCCATCCT
JXUM01S000562	656591	656710	GTAATCAATCAGCCGGCTACAGCACAGTGATCTGTGAAAAGATGATGAATATTCTTTGGTTTCAGGGTCGTATCCATCCTGACGGTGTTCGTTAACAAAGCCCTCTTGAGTGGCCTGGAG
JXUM01S000562	675094	675213	AAATGTCCATCCAGCTAGGTAAGCTATGTTCCTGCATAGTGCAGCAGCACTTTGGCGATGTGGTGCGCATGGTGGCCGACGATCTTTTCGCCGCCGTCGCCAAAACCCTTCCAATGATTA
JXUM01S000562	675134	675253	GCAGCAGCACTTTGGCGATGTGGTGCGCATGGTGGCCGACGATCTTTTCGCCGCCGTCGCCAAAACCCTTCCAATGATTATCAAAAGCACCGGACTCACTAAATCGGAGGTAAGTTTTTG
JXUM01S000562	675174	675293	GATCTTTTCGCCGCCGTCGCCAAAACCCTTCCAATGATTATCAAAAGCACCGGACTCACTAAATCGGAGGTAAGTTTTTGAGCCCTAAAAGAAGTTTACAATCTCATTCAAATTTCGATT
JXUM01S000562	690716	690835	TACTTACTGTATTCGCCTTCCTGTGCCTCGCCCTGGAGGAATGAGCAAGTAAAACTTAAAGTCTGGGATCCTCTCACAATGTCGATTTCAAACTGTGGTTTGCTCCGCATTTCGGCAAAT
JXUM01S000562	690775	690894	AGTCTGGGATCCTCTCACAATGTCGATTTCAAACTGTGGTTTGCTCCGCATTTCGGCAAATTCTGGCTTATCCGCGTTGGGATCGATTTCTGCTTCATCTTCAGCATCGACTGTGTGGTT
JXUM01S000562	690834	690953	ATTCTGGCTTATCCGCGTTGGGATCGATTTCTGCTTCATCTTCAGCATCGACTGTGTGGTTCACGTTGAAGGAAACCACGATTCTGAAAGACAAACACGTGTGTTCAAACATCGTGATTC
JXUM01S000562	690893	691012	TTCACGTTGAAGGAAACCACGATTCTGAAAGACAAACACGTGTGTTCAAACATCGTGATTCTCTAATTCTAAAAAAAGTGTATTACTTTTCCTTGTCGGATTGTTTGGTAAGTTCCACAT
JXUM01S000562	690952	691071	TCTCTAATTCTAAAAAAAGTGTATTACTTTTCCTTGTCGGATTGTTTGGTAAGTTCCACATCGGCTCCGTTCAGTTTCACTTTGAATCCATCGATGTCAGTGGGAAGGGTTTTTTTCTTC
JXUM01S000562	691011	691129	ATCGGCTCCGTTCAGTTTCACTTTGAATCCATCGATGTCAGTGGGAAGGGTTTTTTTCTTCTGAGCTTTTTTTTCGGCGACAATTTCTTCGGTCAAAAACTCAACAAGCTCACGTTCGC
JXUM01S000562	694749	694868	CCTTTGGTGTGGATATGCTTGGAACCAGCACATCCGCAGGAACAACTGATGGTTGGTTTCAAGAGTTCTTTGGGAAAGACCGACGACGTTCCATTGATGTTTTCTGAGCGGCACATGTAC
JXUM01S000562	694807	694926	TCAAGAGTTCTTTGGGAAAGACCGACGACGTTCCATTGATGTTTTCTGAGCGGCACATGTACCAAATTGTTCTGGTGAAATCGCGCTTGCCGACGATGTTTTTAGTTGGGGTCACCGCAA
JXUM01S000562	694865	694984	GTACCAAATTGTTCTGGTGAAATCGCGCTTGCCGACGATGTTTTTAGTTGGGGTCACCGCAACCGACAGTTGCTTCACCGATGGCACTCGGAATACTTTAGCCAACATGTTCATTGTGGC
JXUM01S000562	732245	732364	CATGAAAAGTAAGAACAAGCTGACGAATTCTCCGGGATCGGGAGGAGAAAATACTGGTGCCGCCAGCTATCTCCCGTGCACCAATATCAAATCGGTCACCAATGGGGCAGCCGCTACAAA
JXUM01S000562	732299	732418	TGGTGCCGCCAGCTATCTCCCGTGCACCAATATCAAATCGGTCACCAATGGGGCAGCCGCTACAAATCCATTGCTAGGACCTGGAACAGGTAGCGGTGGAGAATCCGTACAGCAGCCTCA
JXUM01S000562	732353	732472	AGCCGCTACAAATCCATTGCTAGGACCTGGAACAGGTAGCGGTGGAGAATCCGTACAGCAGCCTCACAAACCGCACATTTCCCTGGACAAATACGACGAGTTCCAGTTCAAAGTGCCTCC
JXUM01S000562	732407	732526	ACAGCAGCCTCACAAACCGCACATTTCCCTGGACAAATACGACGAGTTCCAGTTCAAAGTGCCTCCGGAAGCACCAGTGTTCGAGCCCTCCGAGGAAGATTTCAAAAATCCCCTTATCTA
JXUM01S000562	732461	732578	CAAAGTGCCTCCGGAAGCACCAGTGTTCGAGCCCTCCGAGGAAGATTTCAAAAATCCCCTTATCTACATCAACAAAATACGGCCGATAGCGGAGAAATATGGAATCTGCAAAATACGA
JXUM01S000562	743568	743687	GGCAGCCACCGTTCACCGTTGATGTCGAGAAATTGACGTTTGTGCCTCGCGTGCAGCGTTTGAACGAGTTAGAGGCGGAAACTCGAATAAAATTGAACTTTCTCGACCAGATTGCAAAGT
JXUM01S000562	743623	743742	GCGTTTGAACGAGTTAGAGGCGGAAACTCGAATAAAATTGAACTTTCTCGACCAGATTGCAAAGTTCTGGGAACTACAAGGTTCTTCTTTAAAGATCCCAATGGTCGAAAGAAAACCTCT
JXUM01S000562	743678	743797	ATTGCAAAGTTCTGGGAACTACAAGGTTCTTCTTTAAAGATCCCAATGGTCGAAAGAAAACCTCTCGATCTGTACACACTCCACAAGGTGGTAAATGAAGAGGGAGGCATCGAAGTGGTA
JXUM01S000562	743733	743852	GAAAACCTCTCGATCTGTACACACTCCACAAGGTGGTAAATGAAGAGGGAGGCATCGAAGTGGTAACTAAGGAGCGCAAATGGTCAAGAGTAGCCTGTCGAATGGGATATCAACAGGGCA
JXUM01S000562	743788	743907	CGAAGTGGTAACTAAGGAGCGCAAATGGTCAAGAGTAGCCTGTCGAATGGGATATCAACAGGGCAAGAACGTTGGAACTAACTTGAAGGCTCACTACGAAAGAATTCTCTACCCCTTCGA
JXUM01S000562	743843	743962	CAACAGGGCAAGAACGTTGGAACTAACTTGAAGGCTCACTACGAAAGAATTCTCTACCCCTTCGACATCTACCGCTCGGGCAAGATCATAGATTTAGCAAATTTGGAAACAGAGCAGGAG
JXUM01S000562	743898	744017	ACCCCTTCGACATCTACCGCTCGGGCAAGATCATAGATTTAGCAAATTTGGAAACAGAGCAGGAGGACTGTGAATACAAGCCACACTCGATTGAAGCTCGACAACAGATTCAACCTCCAC
JXUM01S000562	743953	744069	AGAGCAGGAGGACTGTGAATACAAGCCACACTCGATTGAAGCTCGACAACAGATTCAACCTCCACCGGCAACAACAGCCAGACGATCTCAACGCTTTGCTCAGATGAACAAATCGGC
JXUM01S000562	744455	744574	AAGTCCAACTATTTCAATATGCCGGTTCATCTGGTGCCAACCGAGCTTGTAGAGAAGGAGTTCTGGCGTATTGTCTCTTCGATCGATGAAGATGTCACCGTTGAGTATGGAGCCGATTTA
JXUM01S000562	744495	744614	CCGAGCTTGTAGAGAAGGAGTTCTGGCGTATTGTCTCTTCGATCGATGAAGATGTCACCGTTGAGTATGGAGCCGATTTACACACCATGGATCATGGTAGCGGATTTCCTACAAAGTCGT
JXUM01S000562	744535	744654	GATCGATGAAGATGTCACCGTTGAGTATGGAGCCGATTTACACACCATGGATCATGGTAGCGGATTTCCTACAAAGTCGTCATTATATTTGCTTCCGGAAGATCAAGAGTATGCCGAATC
JXUM01S000562	755329	755448	TCTAGGGTGTTACAAATGCGGAACGCGAAGCTTTCGAATTATTGTCGGATGATGCAAGACAATGTGAAATTTGTAAAACTACTTGCTTCCTGTCAGCCGTTACATGCAAGTGCACCACTA
JXUM01S000562	755369	755488	ATTGTCGGATGATGCAAGACAATGTGAAATTTGTAAAACTACTTGCTTCCTGTCAGCCGTTACATGCAAGTGCACCACTAATTTGGCTTGCCTTCGTCACTTTGCTGAGCTATGCGAATG
JXUM01S000562	755409	755528	ACTTGCTTCCTGTCAGCCGTTACATGCAAGTGCACCACTAATTTGGCTTGCCTTCGTCACTTTGCTGAGCTATGCGAATGCCCACCGGAGAACCACACCTTAAAATACCGTTACACGCTG
JXUM01S000562	758139	758258	TTGACTGGGAACAGTCTGCAAGTCAATGTTTCAAAACAGAAACGCAGCATAAGATCAGTGAAATTGAAAATCTCCTCGATCGCGCCCATGTGATTGAAGACTTCTTGCCATCGCATAATC
JXUM01S000562	758179	758298	AACGCAGCATAAGATCAGTGAAATTGAAAATCTCCTCGATCGCGCCCATGTGATTGAAGACTTCTTGCCATCGCATAATCAGTTACGGGATGCTCTGCAAAAGTCAAAAGAATGGCTCCA
JXUM01S000562	758219	758338	CGCGCCCATGTGATTGAAGACTTCTTGCCATCGCATAATCAGTTACGGGATGCTCTGCAAAAGTCAAAAGAATGGCTCCATGCAATCGAATCCTTGGAACGCAATGAAAACTACAACTTT
